# Sex-specific recombination predicts parent of origin for recurrent genomic disorders

**DOI:** 10.1101/2020.06.01.128553

**Authors:** Trenell Mosley, H. Richard Johnston, David J. Cutler, Michael E. Zwick, Jennifer G. Mulle

**Author notes:** Correspondence and request for materials should be addressed to Jennifer Gladys Mulle, MHS, PhD.

## Abstract

Genomic disorders are caused by structural rearrangements of the genome that generally occur during meiosis^1^. Often the rearrangements result in large-scale (> 1 kb) copy number variants (CNV; deletions or duplications ≥ 1 kb)^2,3^. Recurrent pathogenic CNVs harbor similar breakpoints in multiple unrelated individuals and are primarily formed via non-allelic homologous recombination (NAHR)^3,4^. Several pathogenic NAHR-mediated recurrent CNV loci demonstrate biases for parental origin of *de novo* CNVs^5–9^. However, the mechanism underlying these biases is not well understood. Here we have curated parent of origin data for multiple pathogenic CNV loci and demonstrate a significant association between sex-specific differences in meiotic recombination and parental origin biases at these loci. Our results suggest that parental-origin of CNVs is largely controlled by sex-specific recombination rates and bring into light the need to consider these differences when seeking to determine the factors underlying risk for structural variation.
