## Supplementary Data 1 for "Sex-specific recombination predicts parent of origin for recurrent genomic disorders"

### Sheet: Data1_ParOriginStudies_clean
Search performed: Januay 2020
** Conflicting between the two papers
†As reported by Cooper et al 2011
‡ - As reported by Coe et al 2014
CNV	Syndrome	Bed Coordinates (Coe et al., 2014; hg38)	Interval Size (Mb)	Flanked by LCRs†‡	Imprinted Locus	Search Phrase Used	Search Details	# Search Results Returned	Sub-search?	Search Phrase Used	Search Details	# Sub-serach Results Returned	# Parental Origin Sources	Sources	Sources Used in Wieghted Linear Model	*Notes
1p36 deletion	1p36 deletion syndrome	chr1:10001-10017355	10.0074	No		1p36 deletion OR 1p36 deletion syndrome	(1p36[All Fields] AND ("sequence deletion"[MeSH Terms] OR ("sequence"[All Fields] AND "deletion"[All Fields]) OR "sequence deletion"[All Fields] OR "deletion"[All Fields])) OR ("Chromosome 1p36 Deletion Syndrome"[Supplementary Concept] OR "Chromosome 1p36 Deletion Syndrome"[All Fields] OR "1p36 deletion syndrome"[All Fields])	679	Yes	(1p36 deletion OR 1p36 deletion syndrome) AND (maternal bias OR paternal bias OR parental bias OR parental origin OR transmission bias OR parent-of-origin OR parent of origin)	((1p36[All Fields] AND ("sequence deletion"[MeSH Terms] OR ("sequence"[All Fields] AND "deletion"[All Fields]) OR "sequence deletion"[All Fields] OR "deletion"[All Fields])) OR ("Chromosome 1p36 Deletion Syndrome"[Supplementary Concept] OR "Chromosome 1p36 Deletion Syndrome"[All Fields] OR "1p36 deletion syndrome"[All Fields])) AND ((("mothers"[MeSH Terms] OR "mothers"[All Fields] OR "maternal"[A…	16	3	(1) Heilstedt et al., 2003; (2) Wu et al., 1999; (3) Shapira et al., 1997
1q21 deletion	TAR (Thrombocytopenia Absent Radius) syndrome	chr1:145806439-148600476	2.79404	Yes		1q21 deletion OR thrombocytopenia absent radius syndrome	(1q21[All Fields] AND ("sequence deletion"[MeSH Terms] OR ("sequence"[All Fields] AND "deletion"[All Fields]) OR "sequence deletion"[All Fields] OR "deletion"[All Fields])) OR ("Absent radii and thrombocytopenia"[Supplementary Concept] OR "Absent radii and thrombocytopenia"[All Fields] OR "thrombocytopenia absent radius syndrome"[All Fields])	403	Yes	(1q21 deletion OR thrombocytopenia absent radius syndrome) AND (maternal bias OR paternal bias OR parental bias OR parental origin OR transmission bias OR parent-of-origin OR parent of origin)	((1q21[All Fields] AND ("sequence deletion"[MeSH Terms] OR ("sequence"[All Fields] AND "deletion"[All Fields]) OR "sequence deletion"[All Fields] OR "deletion"[All Fields])) OR ("Absent radii and thrombocytopenia"[Supplementary Concept] OR "Absent radii and thrombocytopenia"[All Fields] OR "thrombocytopenia absent radius syndrome"[All Fields])) AND ((("mothers"[MeSH Terms] OR "mothers"[All Fields…	2	0
1q21.1 deletion	1q21.1 deletion syndrome	chr1:147101794-147921262	0.819469	Yes		1q21.1 deletion OR 1q21.1 deletion syndrome	("Chromosome 1q21.1 Deletion Syndrome, 1.35-Mb"[Supplementary Concept] OR "Chromosome 1q21.1 Deletion Syndrome, 1.35-Mb"[All Fields] OR "1q21 1 deletion"[All Fields]) OR (("Chromosome 1q21.1 Deletion Syndrome, 1.35-Mb"[Supplementary Concept] OR "Chromosome 1q21.1 Deletion Syndrome, 1.35-Mb"[All Fields] OR "1q21 1 deletion"[All Fields]) AND ("syndrome"[MeSH Terms] OR "syndrome"[All Fields]))	33	No	N/A	N/A	N/A	0
1q21.1 duplication	1q21.1 duplication	chr1:147101794-147921262	0.819469	Yes		1q21.1 duplication	1q21.1[All Fields] AND duplication[All Fields]	55	No	N/A	N/A	N/A	0
2p15-16.1 deletion	2p15-16.1 microdeletion syndrome	chr2:57519361-61509361	3.99	Yes**		(2p15-16.1 deletion OR 2p15-16.1 microdeletion syndrome)	(2p15-16.1[All Fields] AND ("sequence deletion"[MeSH Terms] OR ("sequence"[All Fields] AND "deletion"[All Fields]) OR "sequence deletion"[All Fields] OR "deletion"[All Fields])) OR (2p15-16.1[All Fields] AND microdeletion[All Fields] AND ("syndrome"[MeSH Terms] OR "syndrome"[All Fields]))	7	No	N/A	N/A	N/A	0
2q11.2 deletion	2q11.2 deletion	chr2:96060525-97010536	0.950012	Yes		2q11.2 deletion	2q11.2[All Fields] AND ("sequence deletion"[MeSH Terms] OR ("sequence"[All Fields] AND "deletion"[All Fields]) OR "sequence deletion"[All Fields] OR "deletion"[All Fields])	12	No	N/A	N/A	N/A	0
2q11.2 duplication	2q11.2 duplication	chr2:96060525-97010536	0.950012	Yes		2q11.2 duplication	2q11.2[All Fields] AND duplication[All Fields]	5	No	N/A	N/A	N/A	0
2q11.2q13 deletion	2q11.2q13 deletion	chr2:100077106-107827112	7.75001	Yes		2q11.2q13 deletion	2q11.2q13[All Fields] AND ("sequence deletion"[MeSH Terms] OR ("sequence"[All Fields] AND "deletion"[All Fields]) OR "sequence deletion"[All Fields] OR "deletion"[All Fields])	0	No	N/A	N/A	N/A	0
2q13 deletion	2q13 deletion	chr2:110625954-112335952	1.71	Yes		2q13 deletion	2q13[All Fields] AND ("sequence deletion"[MeSH Terms] OR ("sequence"[All Fields] AND "deletion"[All Fields]) OR "sequence deletion"[All Fields] OR "deletion"[All Fields])	107	Yes	2q13 deletion AND (maternal bias OR paternal bias OR parental bias OR parental origin OR transmission bias OR parent-of-origin OR parent of origin)	(2q13[All Fields] AND ("sequence deletion"[MeSH Terms] OR ("sequence"[All Fields] AND "deletion"[All Fields]) OR "sequence deletion"[All Fields] OR "deletion"[All Fields])) AND ((("mothers"[MeSH Terms] OR "mothers"[All Fields] OR "maternal"[All Fields]) AND ("bias"[MeSH Terms] OR "bias"[All Fields])) OR (paternal[All Fields] AND ("bias"[MeSH Terms] OR "bias"[All Fields])) OR (("parents"[MeSH Term…	4	0
2q13 duplication	2q13 duplication	chr2:110625954-112335952	1.71	Yes		2q13 duplication	2q13[All Fields] AND duplication[All Fields]	49	No	N/A	N/A	N/A	0
2q37 deletion	2q37 deletion	chr2:238796602-241531912	2.73531	No		2q37 deletion	2q37[All Fields] AND ("sequence deletion"[MeSH Terms] OR ("sequence"[All Fields] AND "deletion"[All Fields]) OR "sequence deletion"[All Fields] OR "deletion"[All Fields])	123	Yes	2q37 deletion AND (maternal bias OR paternal bias OR parental bias OR parental origin OR transmission bias OR parent-of-origin OR parent of origin)	(2q37[All Fields] AND ("sequence deletion"[MeSH Terms] OR ("sequence"[All Fields] AND "deletion"[All Fields]) OR "sequence deletion"[All Fields] OR "deletion"[All Fields])) AND ((("mothers"[MeSH Terms] OR "mothers"[All Fields] OR "maternal"[All Fields]) AND ("bias"[MeSH Terms] OR "bias"[All Fields])) OR (paternal[All Fields] AND ("bias"[MeSH Terms] OR "bias"[All Fields])) OR (("parents"[MeSH Term…	4	0
3q29 deletion	3q29 deletion	chr3:195988732-197628732	1.64	Yes		3q29 deletion OR 3q29 deletion syndrome	(3q29[All Fields] AND ("sequence deletion"[MeSH Terms] OR ("sequence"[All Fields] AND "deletion"[All Fields]) OR "sequence deletion"[All Fields] OR "deletion"[All Fields])) OR (3q29[All Fields] AND ("sequence deletion"[MeSH Terms] OR ("sequence"[All Fields] AND "deletion"[All Fields]) OR "sequence deletion"[All Fields] OR "deletion"[All Fields]) AND ("syndrome"[MeSH Terms] OR "syndrome"[All Field…	69	No	N/A	N/A	N/A	0		Current study
3q29 duplication	3q29 duplication	chr3:195988732-197628732	1.64	Yes		3q29 duplication	3q29[All Fields] AND duplication[All Fields]	26	No	N/A	N/A	N/A	0
4p16.3 deletion	Wolf-Hirschhorn deletion	chr4:1868475-2008475	0.140001	No		4p16.3 deletion OR Wolf-Hirschhorn deletion	(4p16.3[All Fields] AND ("sequence deletion"[MeSH Terms] OR ("sequence"[All Fields] AND "deletion"[All Fields]) OR "sequence deletion"[All Fields] OR "deletion"[All Fields])) OR (Wolf-Hirschhorn[All Fields] AND ("sequence deletion"[MeSH Terms] OR ("sequence"[All Fields] AND "deletion"[All Fields]) OR "sequence deletion"[All Fields] OR "deletion"[All Fields]))	363	Yes	(4p16.3 deletion OR Wolf-Hirschhorn deletion) AND (maternal bias OR paternal bias OR parental bias OR parental origin OR transmission bias OR parent-of-origin OR parent of origin)	((4p16.3[All Fields] AND ("sequence deletion"[MeSH Terms] OR ("sequence"[All Fields] AND "deletion"[All Fields]) OR "sequence deletion"[All Fields] OR "deletion"[All Fields])) OR (Wolf-Hirschhorn[All Fields] AND ("sequence deletion"[MeSH Terms] OR ("sequence"[All Fields] AND "deletion"[All Fields]) OR "sequence deletion"[All Fields] OR "deletion"[All Fields]))) AND ((("mothers"[MeSH Terms] OR "mo…	16	3*	(1) Quarrell et al., 1991; (2) Tupler et al., 1992; (3) Dallapiccola et al., 1993		All three sources originally found as citations in other papers, but also appeared in search
5p deletion(s)	Cri du Chat syndrome	chr5:10001-11726888	11.7169	No		5p deletion OR cri du chat syndrome	(5p[All Fields] AND ("sequence deletion"[MeSH Terms] OR ("sequence"[All Fields] AND "deletion"[All Fields]) OR "sequence deletion"[All Fields] OR "deletion"[All Fields])) OR ("cri-du-chat syndrome"[MeSH Terms] OR ("cri-du-chat"[All Fields] AND "syndrome"[All Fields]) OR "cri-du-chat syndrome"[All Fields] OR ("cri"[All Fields] AND "du"[All Fields] AND "chat"[All Fields] AND "syndrome"[All Fields])…	1070	Yes	(5p deletion OR cri du chat syndrome) AND (maternal bias OR paternal bias OR parental bias OR parental origin OR transmission bias OR parent-of-origin OR parent of origin)	((5p[All Fields] AND ("sequence deletion"[MeSH Terms] OR ("sequence"[All Fields] AND "deletion"[All Fields]) OR "sequence deletion"[All Fields] OR "deletion"[All Fields])) OR ("cri-du-chat syndrome"[MeSH Terms] OR ("cri-du-chat"[All Fields] AND "syndrome"[All Fields]) OR "cri-du-chat syndrome"[All Fields] OR ("cri"[All Fields] AND "du"[All Fields] AND "chat"[All Fields] AND "syndrome"[All Fields]…	9	2	(1) Church et al., 1995; (2) Overhauser et al., 1990	1
5q35.3 deletion	Sotos syndrome deletion	chr5:176290391-177630393	1.34	Yes		5q35.3 deletion OR sotos syndrome	(5q35.3[All Fields] AND ("sequence deletion"[MeSH Terms] OR ("sequence"[All Fields] AND "deletion"[All Fields]) OR "sequence deletion"[All Fields] OR "deletion"[All Fields])) OR ("sotos syndrome"[MeSH Terms] OR ("sotos"[All Fields] AND "syndrome"[All Fields]) OR "sotos syndrome"[All Fields])	514	Yes	(5q35.3 deletion OR sotos syndrome) AND (maternal bias OR paternal bias OR parental bias OR parental origin OR transmission bias OR parent-of-origin OR parent of origin)	((5q35.3[All Fields] AND ("sequence deletion"[MeSH Terms] OR ("sequence"[All Fields] AND "deletion"[All Fields]) OR "sequence deletion"[All Fields] OR "deletion"[All Fields])) OR ("sotos syndrome"[MeSH Terms] OR ("sotos"[All Fields] AND "syndrome"[All Fields]) OR "sotos syndrome"[All Fields])) AND ((("mothers"[MeSH Terms] OR "mothers"[All Fields] OR "maternal"[All Fields]) AND ("bias"[MeSH Terms]…	6	2	(1) Miyake et al., 2003 (2) Tatton-Brown et al., 2005	1, 2
6q16 deletion	6q16 deletion	chr6:100365403-100495403	0.130001	No		6q16 deletion	6q16[All Fields] AND ("sequence deletion"[MeSH Terms] OR ("sequence"[All Fields] AND "deletion"[All Fields]) OR "sequence deletion"[All Fields] OR "deletion"[All Fields])	89	No	N/A	N/A	N/A	0
7q11.23 deletion	Williams syndrome deletion	chr7:73328061-74727726	1.39967	Yes		7q11.23 deletion OR williams syndrome	(7q11.23[All Fields] AND ("sequence deletion"[MeSH Terms] OR ("sequence"[All Fields] AND "deletion"[All Fields]) OR "sequence deletion"[All Fields] OR "deletion"[All Fields])) OR ("williams syndrome"[MeSH Terms] OR ("williams"[All Fields] AND "syndrome"[All Fields]) OR "williams syndrome"[All Fields])	7439	Yes	(7q11.23 deletion OR williams syndrome) AND (maternal bias OR paternal bias OR parental bias OR parental origin OR transmission bias OR parent-of-origin OR parent of origin)	((7q11.23[All Fields] AND ("sequence deletion"[MeSH Terms] OR ("sequence"[All Fields] AND "deletion"[All Fields]) OR "sequence deletion"[All Fields] OR "deletion"[All Fields])) OR ("williams syndrome"[MeSH Terms] OR ("williams"[All Fields] AND "syndrome"[All Fields]) OR "williams syndrome"[All Fields])) AND ((("mothers"[MeSH Terms] OR "mothers"[All Fields] OR "maternal"[All Fields]) AND ("bias"[M…	41	12*	(1) Hobart et al., 2010; (2) Thomas et al., 2006; (3) Baumer et al., 1998; (4) Dutly and Schinzel, 1996; (5) Wang et al., 1999; (6) Wu et al., 1998; (7) Perez-Jurado et al., 1996; (8) Kotzot et al., 1995; (9) Nickerson et al., 1995; (10) Perez-Garcia et al., 2015; (11) Dutra et al., 2012; (12) Dutra et al., 2011; (13) Collette et al., 2009	1, 2, 3, 6, 8, 10, 12	Thomas et al., 2006 found as citations in other papers
7q11.23 duplication	7q11.23 duplication syndrome	chr7:73328061-74727726	1.39967	Yes		7q11.23 duplication OR 7q11.23 duplication syndrome	(7q11.23[All Fields] AND duplication[All Fields]) OR (("williams syndrome"[MeSH Terms] OR ("williams"[All Fields] AND "syndrome"[All Fields]) OR "williams syndrome"[All Fields]) AND duplication[All Fields])	79	No	N/A	N/A	N/A	1	(1) Morris et al., 2015	1
7q11.23 proximal deletion	WMS proximal deletion	chr7:67017578-72805248	5.78767	Yes		7q11.23 proximal deletion OR WMS proximal deletion	(WMS[All Fields] AND proximal[All Fields] AND ("sequence deletion"[MeSH Terms] OR ("sequence"[All Fields] AND "deletion"[All Fields]) OR "sequence deletion"[All Fields] OR "deletion"[All Fields])) OR (7q11.23[All Fields] AND proximal[All Fields] AND ("sequence deletion"[MeSH Terms] OR ("sequence"[All Fields] AND "deletion"[All Fields]) OR "sequence deletion"[All Fields] OR "deletion"[All Fields]))	10	No	N/A	N/A	N/A	0
7q11.23 proximal duplication	WMS proximal duplication	chr7:67017578-72805248	5.78767	Yes		7q11.23 proximal duplication OR WMS proximal duplication	(7q11.23[All Fields] AND proximal[All Fields] AND duplication[All Fields]) OR (WMS[All Fields] AND proximal[All Fields] AND duplication[All Fields])	2	No	N/A	N/A	N/A	0
7q11.23 distal deletion	WMS distal deletion	chr7:75332889-77032747	1.69986	Yes		7q11.23 distal deletion OR WMS distal deletion	(7q11.23[All Fields] AND distal[All Fields] AND ("sequence deletion"[MeSH Terms] OR ("sequence"[All Fields] AND "deletion"[All Fields]) OR "sequence deletion"[All Fields] OR "deletion"[All Fields])) OR (WMS[All Fields] AND distal[All Fields] AND ("sequence deletion"[MeSH Terms] OR ("sequence"[All Fields] AND "deletion"[All Fields]) OR "sequence deletion"[All Fields] OR "deletion"[All Fields]))	17	No	N/A	N/A	N/A	0
7q11.23 distal duplication	WMS distal duplication	chr7:75332889-77032747	1.69986	Yes		7q11.23 distal duplication OR WMS distal duplication	(7q11.23[All Fields] AND distal[All Fields] AND duplication[All Fields]) OR (WMS[All Fields] AND distal[All Fields] AND duplication[All Fields])	2	No	N/A	N/A	N/A	0
8p23.1 deletion	8p23.1 deletion	chr8:8235068-12035082	3.80002	Yes		8p23.1 deletion	8p23.1[All Fields] AND ("sequence deletion"[MeSH Terms] OR ("sequence"[All Fields] AND "deletion"[All Fields]) OR "sequence deletion"[All Fields] OR "deletion"[All Fields])	90	No	N/A	N/A	N/A	0
8p23.1 duplication	8p23.1 duplication	chr8:8235068-12035082	3.80002	Yes		8p23.1 duplication	8p23.1[All Fields] AND duplication[All Fields]	46	No	N/A	N/A	N/A	0
9q34 deletion	9q34 deletion	chr9:134968333-138185727	3.21739	No		9q34 deletion	9q34[All Fields] AND ("sequence deletion"[MeSH Terms] OR ("sequence"[All Fields] AND "deletion"[All Fields]) OR "sequence deletion"[All Fields] OR "deletion"[All Fields])	250	Yes	9q34 deletion AND (maternal bias OR paternal bias OR parental bias OR parental origin OR transmission bias OR parent-of-origin OR parent of origin)	(9q34[All Fields] AND ("sequence deletion"[MeSH Terms] OR ("sequence"[All Fields] AND "deletion"[All Fields]) OR "sequence deletion"[All Fields] OR "deletion"[All Fields])) AND ((("mothers"[MeSH Terms] OR "mothers"[All Fields] OR "maternal"[All Fields]) AND ("bias"[MeSH Terms] OR "bias"[All Fields])) OR (paternal[All Fields] AND ("bias"[MeSH Terms] OR "bias"[All Fields])) OR (("parents"[MeSH Term…	4	0
9q34 duplication	9q34 duplication	chr9:134968333-138185727	3.21739	No		9q34 duplication	9q34[All Fields] AND duplication[All Fields]	70	No	N/A	N/A	N/A	0
10q23 deletion	10q23 deletion	chr10:80200264-87040263	6.84	Yes		10q23 deletion	10q23[All Fields] AND ("sequence deletion"[MeSH Terms] OR ("sequence"[All Fields] AND "deletion"[All Fields]) OR "sequence deletion"[All Fields] OR "deletion"[All Fields])	190	Yes	10q23 deletion AND (maternal bias OR paternal bias OR parental bias OR parental origin OR transmission bias OR parent-of-origin OR parent of origin)	(10q23[All Fields] AND ("sequence deletion"[MeSH Terms] OR ("sequence"[All Fields] AND "deletion"[All Fields]) OR "sequence deletion"[All Fields] OR "deletion"[All Fields])) AND ((("mothers"[MeSH Terms] OR "mothers"[All Fields] OR "maternal"[All Fields]) AND ("bias"[MeSH Terms] OR "bias"[All Fields])) OR (paternal[All Fields] AND ("bias"[MeSH Terms] OR "bias"[All Fields])) OR (("parents"[MeSH Ter…	0	0
11p11.2 deletion	Potocki-Shaffer syndrome	chr11:43961874-46041873	2.08	No		Potocki-Shaffer syndrome OR 11p11.2 deletion	("Potocki-Shaffer syndrome"[Supplementary Concept] OR "Potocki-Shaffer syndrome"[All Fields] OR "potocki shaffer syndrome"[All Fields]) OR (11p11.2[All Fields] AND ("sequence deletion"[MeSH Terms] OR ("sequence"[All Fields] AND "deletion"[All Fields]) OR "sequence deletion"[All Fields] OR "deletion"[All Fields]))	40	No	N/A	N/A	N/A	0
11q13.2q13.4 deletion	SHANK2 FGFs deletion	chr11:67985953-71571306	3.58535	Yes		11q13.2q13.4 deletion OR SHANK2 FGFs deletion	(11q13.2q13.4[All Fields] AND ("sequence deletion"[MeSH Terms] OR ("sequence"[All Fields] AND "deletion"[All Fields]) OR "sequence deletion"[All Fields] OR "deletion"[All Fields])) OR (SHANK2[All Fields] AND FGFs[All Fields] AND ("sequence deletion"[MeSH Terms] OR ("sequence"[All Fields] AND "deletion"[All Fields]) OR "sequence deletion"[All Fields] OR "deletion"[All Fields]))	1	No	N/A	N/A	N/A	0
12q14 deletion	12q14 microdeletion syndrome	chr12:64679953-68249953	3.57	No		12q14 deletion	12q14[All Fields] AND ("sequence deletion"[MeSH Terms] OR ("sequence"[All Fields] AND "deletion"[All Fields]) OR "sequence deletion"[All Fields] OR "deletion"[All Fields])	60	No	N/A	N/A	N/A	0
13q12 deletion	13q12 deletion	chr13:20237861-20437861	0.200001	No	Yes (gene in interval)	N/A	N/A	N/A	N/A	N/A	N/A	N/A	N/A
15q11-q13 deletion	Prader-Willi/Angelman	chr15:24573760-28181259	3.6075	Yes	Yes	N/A	N/A	N/A	N/A	N/A	N/A	N/A	N/A
15q11-q13 duplication	PWS duplication	chr15:24573760-28181259	3.6075	Yes	Yes	N/A	N/A	N/A	N/A	N/A	N/A	N/A	N/A
15q11.2 deletion	15q11.2 deletion	chr15:22784509-23074432	0.289924	Yes		15q11.2 deletion	15q11.2[All Fields] AND ("sequence deletion"[MeSH Terms] OR ("sequence"[All Fields] AND "deletion"[All Fields]) OR "sequence deletion"[All Fields] OR "deletion"[All Fields])	128	Yes	15q11.2 deletion AND (maternal bias OR paternal bias OR parental bias OR parental origin OR transmission bias OR parent-of-origin OR parent of origin)	(15q11.2[All Fields] AND ("sequence deletion"[MeSH Terms] OR ("sequence"[All Fields] AND "deletion"[All Fields]) OR "sequence deletion"[All Fields] OR "deletion"[All Fields])) AND ((("mothers"[MeSH Terms] OR "mothers"[All Fields] OR "maternal"[All Fields]) AND ("bias"[MeSH Terms] OR "bias"[All Fields])) OR (paternal[All Fields] AND ("bias"[MeSH Terms] OR "bias"[All Fields])) OR (("parents"[MeSH T…	10	0
15q13.3 deletion	15q13.3 deletion	chr15:30840505-32190507	1.35	Yes		15q13.3 deletion	15q13.3[All Fields] AND ("sequence deletion"[MeSH Terms] OR ("sequence"[All Fields] AND "deletion"[All Fields]) OR "sequence deletion"[All Fields] OR "deletion"[All Fields])	116	Yes	15q13.3 deletion AND (maternal bias OR paternal bias OR parental bias OR parental origin OR transmission bias OR parent-of-origin OR parent of origin)	(15q13.3[All Fields] AND ("sequence deletion"[MeSH Terms] OR ("sequence"[All Fields] AND "deletion"[All Fields]) OR "sequence deletion"[All Fields] OR "deletion"[All Fields])) AND ((("mothers"[MeSH Terms] OR "mothers"[All Fields] OR "maternal"[All Fields]) AND ("bias"[MeSH Terms] OR "bias"[All Fields])) OR (paternal[All Fields] AND ("bias"[MeSH Terms] OR "bias"[All Fields])) OR (("parents"[MeSH T…	1	0
15q13.3 duplication	15q13.3 duplication	chr15:30840505-32190507	1.35	Yes		15q13.3 duplication	15q13.3[All Fields] AND duplication[All Fields]	48	No	N/A	N/A	N/A	0
15q24 deletion	15q24 deletion	chr15:72670606-77840603	5.17	Yes		15q24 deletion	"15q24 Microdeletion"[Supplementary Concept] OR "15q24 Microdeletion"[All Fields] OR "15q24 deletion"[All Fields]	27	No	N/A	N/A	N/A	0
15q24 A to C deletion	15q24 A to C deletion	chr15:72670606-75240606	2.57	Yes		15q24 A to C deletion	15q24[All Fields] AND C[All Fields] AND deletion[All Fields]	5	No	N/A	N/A	N/A	0
15q24 A to D deletion	15q24 A to D deletion	chr15:72670606-75720604	3.05	Yes		15q24 A to D deletion	15q24[All Fields] AND D[All Fields] AND deletion[All Fields]	3	No	N/A	N/A	N/A	0
15q24 B to C deletion	15q24 B to C deletion	chr15:73720606-75240606	1.52	Yes		15q24 B to C deletion	15q24[All Fields] AND B[All Fields] AND C[All Fields] AND deletion[All Fields]	2	No	N/A	N/A	N/A	0
15q24 B to D deletion	15q24 B to D deletion	chr15:73720606-75720604	2	Yes		15q24 B to D deletion	15q24[All Fields] AND B[All Fields] AND D[All Fields] AND deletion[All Fields]	2	No	N/A	N/A	N/A	0
15q24 B to E deletion	15q24 B to E deletion	chr15:73720606-77840603	4.12	Yes		15q24 B to E deletion	15q24[All Fields] AND B[All Fields] AND E[All Fields] AND deletion[All Fields]	2	No	N/A	N/A	N/A	0
15q25.2 deletion	15q25.2 deletion	chr15:82513967-84070244	1.55628	Yes		15q25.2 deletion	15q25.2[All Fields] AND ("sequence deletion"[MeSH Terms] OR ("sequence"[All Fields] AND "deletion"[All Fields]) OR "sequence deletion"[All Fields] OR "deletion"[All Fields])	9	No	N/A	N/A	N/A	0
15q26 deletion	15q26 deletion	chr15:98819248-101981189	3.16194	No		15q26 deletion	15q26[All Fields] AND ("sequence deletion"[MeSH Terms] OR ("sequence"[All Fields] AND "deletion"[All Fields]) OR "sequence deletion"[All Fields] OR "deletion"[All Fields])	102	Yes	15q26 deletion AND (maternal bias OR paternal bias OR parental bias OR parental origin OR transmission bias OR parent-of-origin OR parent of origin)	(15q26[All Fields] AND ("sequence deletion"[MeSH Terms] OR ("sequence"[All Fields] AND "deletion"[All Fields]) OR "sequence deletion"[All Fields] OR "deletion"[All Fields])) AND ((("mothers"[MeSH Terms] OR "mothers"[All Fields] OR "maternal"[All Fields]) AND ("bias"[MeSH Terms] OR "bias"[All Fields])) OR (paternal[All Fields] AND ("bias"[MeSH Terms] OR "bias"[All Fields])) OR (("parents"[MeSH Ter…	5	0
15q26 duplication	15q26 overgrowth syndrome	chr15:98819248-101981189	3.16194	No		15q26 duplication OR 15q26 overgrowth syndrome	(15q26[All Fields] AND duplication[All Fields]) OR (15q26[All Fields] AND overgrowth[All Fields] AND ("syndrome"[MeSH Terms] OR "syndrome"[All Fields]))	39	No	N/A	N/A	N/A	0
N/A	Cooper 15q25.2	chr15:84595765-85155765	0.560001	Yes		Cooper 15q25.2	Cooper[All Fields] AND 15q25.2[All Fields]	1	No	N/A	N/A	N/A	0
16p11.2 deletion	16p11.2 deletion	chr16:29641178-30191178	0.550001	Yes		16p11.2 deletion OR 16p11.2 deletion syndrome	(16p11.2[All Fields] AND ("sequence deletion"[MeSH Terms] OR ("sequence"[All Fields] AND "deletion"[All Fields]) OR "sequence deletion"[All Fields] OR "deletion"[All Fields])) OR ("16p11.2 Deletion Syndrome"[Supplementary Concept] OR "16p11.2 Deletion Syndrome"[All Fields] OR "16p11 2 deletion syndrome"[All Fields])	245	Yes	(16p11.2 deletion OR 16p11.2 deletion syndrome) AND (maternal bias OR paternal bias OR parental bias OR parental origin OR transmission bias OR parent-of-origin OR parent of origin)	((16p11.2[All Fields] AND ("sequence deletion"[MeSH Terms] OR ("sequence"[All Fields] AND "deletion"[All Fields]) OR "sequence deletion"[All Fields] OR "deletion"[All Fields])) OR ("16p11.2 Deletion Syndrome"[Supplementary Concept] OR "16p11.2 Deletion Syndrome"[All Fields] OR "16p11 2 deletion syndrome"[All Fields])) AND ((("parents"[MeSH Terms] OR "parents"[All Fields] OR "parental"[All Fields]…	1	0*	(1) Duyzend et al., 2016	1	Duyzend et al., 2016 not found in search; recovered as source from previous literature search
16p11.2 distal deletion	16p11.2 distal deletion	chr16:28761178-29101178	0.340001	Yes		16p11.2 distal deletion	16p11.2[All Fields] AND distal[All Fields] AND ("sequence deletion"[MeSH Terms] OR ("sequence"[All Fields] AND "deletion"[All Fields]) OR "sequence deletion"[All Fields] OR "deletion"[All Fields])	25	No	N/A	N/A	N/A	0
16p11.2 duplication	16p11.2 duplication	chr16:29641178-30191178	0.550001	Yes		16p11.2 duplication	16p11.2[All Fields] AND duplication[All Fields]	128	Yes	16p11.2 duplication AND (maternal bias OR paternal bias OR parental bias OR parental origin OR transmission bias OR parent-of-origin OR parent of origin)	(16p11.2[All Fields] AND duplication[All Fields]) AND ((("mothers"[MeSH Terms] OR "mothers"[All Fields] OR "maternal"[All Fields]) AND ("bias"[MeSH Terms] OR "bias"[All Fields])) OR (paternal[All Fields] AND ("bias"[MeSH Terms] OR "bias"[All Fields])) OR (("parents"[MeSH Terms] OR "parents"[All Fields] OR "parental"[All Fields]) AND ("bias"[MeSH Terms] OR "bias"[All Fields])) OR (("parents"[MeSH …	1	0*	(1) Duyzend et al., 2016	1	Duyzend et al., 2016 not found in search; recovered as source from previous literature search
16p11.2-p11.2 deletion	16p11.2-p11.2 microdeletion syndrome	chr16:21601178-29031178	7.43	Yes		16p11.2-p11.2 deletion OR 16p11.2-p11.2 microdeletion syndrome	("sequence deletion"[MeSH Terms] OR ("sequence"[All Fields] AND "deletion"[All Fields]) OR "sequence deletion"[All Fields] OR "deletion"[All Fields]) OR (microdeletion[All Fields] AND ("syndrome"[MeSH Terms] OR "syndrome"[All Fields]))	0	No	N/A	N/A	N/A	0			PubMed could not find the terms "16p11.2-p11.2
16p11.2p12.1 deletion	Shaffer locus deletion	chr16:21341178-29431178	8.09	Yes		16p11.2p12.1 deletion OR Shaffer locus deletion	(16p11.2p12.1[All Fields] AND ("sequence deletion"[MeSH Terms] OR ("sequence"[All Fields] AND "deletion"[All Fields]) OR "sequence deletion"[All Fields] OR "deletion"[All Fields])) OR (Shaffer[All Fields] AND ("Locus"[Journal] OR "Locus Juiz Fora Braz"[Journal] OR "locus"[All Fields]) AND ("sequence deletion"[MeSH Terms] OR ("sequence"[All Fields] AND "deletion"[All Fields]) OR "sequence deletion…	21	No	N/A	N/A	N/A	0
16p12.1 deletion	16p12.1 deletion	chr16:21931178-22451178	0.520001	Yes		16p12.1 deletion	16p12.1[All Fields] AND ("sequence deletion"[MeSH Terms] OR ("sequence"[All Fields] AND "deletion"[All Fields]) OR "sequence deletion"[All Fields] OR "deletion"[All Fields])	12	No	N/A	N/A	N/A	0
16p13.11 deletion	16p13.11 deletion	chr16:15408642-16198642	0.790001	Yes		16p13.11 deletion	16p13.11[All Fields] AND ("sequence deletion"[MeSH Terms] OR ("sequence"[All Fields] AND "deletion"[All Fields]) OR "sequence deletion"[All Fields] OR "deletion"[All Fields])	50	No	N/A	N/A	N/A	0
16p13.11 duplication	16p13.11 duplication	chr16:15408642-16198642	0.790001	Yes		16p13.11 duplication	16p13.11[All Fields] AND duplication[All Fields]	32	No	N/A	N/A	N/A	0
N/A	Rubinstein-Taybi syndrome	chr16:3729998-3809998	0.080001	No		Rubinstein-Taybi syndrome	"rubinstein-taybi syndrome"[MeSH Terms] OR ("rubinstein-taybi"[All Fields] AND "syndrome"[All Fields]) OR "rubinstein-taybi syndrome"[All Fields] OR ("rubinstein"[All Fields] AND "taybi"[All Fields] AND "syndrome"[All Fields]) OR "rubinstein taybi syndrome"[All Fields]	723	Yes	Rubinstein-Taybi syndrome AND (maternal bias OR paternal bias OR parental bias OR parental origin OR transmission bias OR parent-of-origin OR parent of origin)	("rubinstein-taybi syndrome"[MeSH Terms] OR ("rubinstein-taybi"[All Fields] AND "syndrome"[All Fields]) OR "rubinstein-taybi syndrome"[All Fields] OR ("rubinstein"[All Fields] AND "taybi"[All Fields] AND "syndrome"[All Fields]) OR "rubinstein taybi syndrome"[All Fields]) AND ((("mothers"[MeSH Terms] OR "mothers"[All Fields] OR "maternal"[All Fields]) AND ("bias"[MeSH Terms] OR "bias"[All Fields])…	2	0
17p11.2 deletion	Smith-Magenis syndrome deletion	chr17:16805961-20576095	3.77013	Yes		17p11.2 deletion OR Smith-Magenis syndrome deletion	(17p11.2[All Fields] AND ("sequence deletion"[MeSH Terms] OR ("sequence"[All Fields] AND "deletion"[All Fields]) OR "sequence deletion"[All Fields] OR "deletion"[All Fields])) OR (("smith-magenis syndrome"[MeSH Terms] OR ("smith-magenis"[All Fields] AND "syndrome"[All Fields]) OR "smith-magenis syndrome"[All Fields] OR ("smith"[All Fields] AND "magenis"[All Fields] AND "syndrome"[All Fields]) OR …	455	Yes	17p11.2 deletion OR Smith-Magenis syndrome deletion AND (maternal bias OR paternal bias OR parental bias OR parental origin OR transmission bias OR parent-of-origin OR parent of origin)	(17p11.2[All Fields] AND ("sequence deletion"[MeSH Terms] OR ("sequence"[All Fields] AND "deletion"[All Fields]) OR "sequence deletion"[All Fields] OR "deletion"[All Fields])) OR (("smith-magenis syndrome"[MeSH Terms] OR ("smith-magenis"[All Fields] AND "syndrome"[All Fields]) OR "smith-magenis syndrome"[All Fields] OR ("smith"[All Fields] AND "magenis"[All Fields] AND "syndrome"[All Fields]) OR …	4	3	(1) Shaw et al., 2002; (2) Potocki et al., 2003; (3) Greenberg et al., 1991	1, 2, 3
17p11.2 duplication	Potocki-Lupski syndrome duplication	chr17:16805961-20576095	3.77013	Yes		17p11.2 duplication OR Potocki-Lupski syndrome duplication	(17p11.2[All Fields] AND duplication[All Fields]) OR (("Potocki-Lupski syndrome"[Supplementary Concept] OR "Potocki-Lupski syndrome"[All Fields] OR "potocki lupski syndrome"[All Fields]) AND duplication[All Fields])	216	Yes	(17p11.2 duplication OR Potocki-Lupski syndrome duplication) AND (maternal bias OR paternal bias OR parental bias OR parental origin OR transmission bias OR parent-of-origin OR parent of origin)	((17p11.2[All Fields] AND duplication[All Fields]) OR (("Potocki-Lupski syndrome"[Supplementary Concept] OR "Potocki-Lupski syndrome"[All Fields] OR "potocki lupski syndrome"[All Fields]) AND duplication[All Fields])) AND ((("mothers"[MeSH Terms] OR "mothers"[All Fields] OR "maternal"[All Fields]) AND ("bias"[MeSH Terms] OR "bias"[All Fields])) OR (paternal[All Fields] AND ("bias"[MeSH Terms] OR …	6	1	(1) Shaw et al., 2002
17p11.2-p12 deletion	HNPP	chr17:14165958-15595961	1.43	Yes		17p11.2-p12 deletion OR HNPP	(17p11.2-p12[All Fields] AND ("sequence deletion"[MeSH Terms] OR ("sequence"[All Fields] AND "deletion"[All Fields]) OR "sequence deletion"[All Fields] OR "deletion"[All Fields])) OR HNPP[All Fields]	441	Yes	(17p11.2-p12 deletion OR HNPP) AND (maternal bias OR paternal bias OR parental bias OR parental origin OR transmission bias OR parent-of-origin OR parent of origin)	((17p11.2-p12[All Fields] AND ("sequence deletion"[MeSH Terms] OR ("sequence"[All Fields] AND "deletion"[All Fields]) OR "sequence deletion"[All Fields] OR "deletion"[All Fields])) OR HNPP[All Fields]) AND ((("mothers"[MeSH Terms] OR "mothers"[All Fields] OR "maternal"[All Fields]) AND ("bias"[MeSH Terms] OR "bias"[All Fields])) OR (paternal[All Fields] AND ("bias"[MeSH Terms] OR "bias"[All Field…	1	2	(1) Lopes et al., 1997; (2) Lopes et al., 1998
17p11.2-p12 duplication	CMT1A	chr17:14165958-15595961	1.43	Yes		17p11.2-p12 duplication OR CMT1A	(17p11.2-p12[All Fields] AND duplication[All Fields]) OR ("charcot-marie-tooth disease"[MeSH Terms] OR ("charcot-marie-tooth"[All Fields] AND "disease"[All Fields]) OR "charcot-marie-tooth disease"[All Fields] OR "cmt1a"[All Fields])	4918	Yes	(17p11.2-p12 duplication OR CMT1A) AND (maternal bias OR paternal bias OR parental bias OR parental origin OR transmission bias OR parent-of-origin OR parent of origin)	((17p11.2-p12[All Fields] AND duplication[All Fields]) OR ("charcot-marie-tooth disease"[MeSH Terms] OR ("charcot-marie-tooth"[All Fields] AND "disease"[All Fields]) OR "charcot-marie-tooth disease"[All Fields] OR "cmt1a"[All Fields])) AND ((("mothers"[MeSH Terms] OR "mothers"[All Fields] OR "maternal"[All Fields]) AND ("bias"[MeSH Terms] OR "bias"[All Fields])) OR (paternal[All Fields] AND ("bia…	12	3*	(1) Lopes et al., 1997; (2) Lopes et al., 1998; Paulau et al., 1993	1 (removed from linear regression)	Palau et al., 1993 originally found as citation in another paper, but also appeared in serach
17p13.3 deletion	Miller Dieker Syndrome	chr17:200209-3019956	2.81975	No		17p13.3 deletion OR Miller-Dieker syndrome	(17p13.3[All Fields] AND ("sequence deletion"[MeSH Terms] OR ("sequence"[All Fields] AND "deletion"[All Fields]) OR "sequence deletion"[All Fields] OR "deletion"[All Fields])) OR ("classical lissencephalies and subcortical band heterotopias"[MeSH Terms] OR ("classical"[All Fields] AND "lissencephalies"[All Fields] AND "subcortical"[All Fields] AND "band"[All Fields] AND "heterotopias"[All Fields]…	464	Yes	(17p13.3 deletion OR Miller-Dieker syndrome) AND (maternal bias OR paternal bias OR parental bias OR parental origin OR transmission bias OR parent-of-origin OR parent of origin)	((17p13.3[All Fields] AND ("sequence deletion"[MeSH Terms] OR ("sequence"[All Fields] AND "deletion"[All Fields]) OR "sequence deletion"[All Fields] OR "deletion"[All Fields])) OR ("classical lissencephalies and subcortical band heterotopias"[MeSH Terms] OR ("classical"[All Fields] AND "lissencephalies"[All Fields] AND "subcortical"[All Fields] AND "band"[All Fields] AND "heterotopias"[All Fields…	5	1	(1) Dobyns et al., 1991
17q11.2 deletion	NF1 micordeletion syndrome	chr17:30838856-31888868	1.05001	Yes		17q11.2 deletion OR NF1 microdeletion syndrome	(17q11.2[All Fields] AND ("sequence deletion"[MeSH Terms] OR ("sequence"[All Fields] AND "deletion"[All Fields]) OR "sequence deletion"[All Fields] OR "deletion"[All Fields])) OR ("NF1 Microdeletion Syndrome"[Supplementary Concept] OR "NF1 Microdeletion Syndrome"[All Fields] OR "nf1 microdeletion syndrome"[All Fields])	94	No	N/A	N/A	N/A	4*	(1) Upadhyaya et al., 1998; (2) Lazaro et al., 1996; (3) Neuhausler et al., 2018; (4) Correa et al., 2000	1, 2, 3	Upadhyaya et al., 1998, Lazaro et al., 1996, and Correa et al., 2000 originally found as citations from another paper
17q12 deletion	17q12 deletion (ACACA)	chr17:36460073-37846263	1.38619	Yes		17q12 deletion OR ACACA deletion	(17q12[All Fields] AND ("sequence deletion"[MeSH Terms] OR ("sequence"[All Fields] AND "deletion"[All Fields]) OR "sequence deletion"[All Fields] OR "deletion"[All Fields])) OR (ACACA[All Fields] AND ("sequence deletion"[MeSH Terms] OR ("sequence"[All Fields] AND "deletion"[All Fields]) OR "sequence deletion"[All Fields] OR "deletion"[All Fields]))	143	Yes	(17q12 deletion OR ACACA deletion) AND (maternal bias OR paternal bias OR parental bias OR parental origin OR transmission bias OR parent-of-origin OR parent of origin)	((17q12[All Fields] AND ("sequence deletion"[MeSH Terms] OR ("sequence"[All Fields] AND "deletion"[All Fields]) OR "sequence deletion"[All Fields] OR "deletion"[All Fields])) OR (ACACA[All Fields] AND ("sequence deletion"[MeSH Terms] OR ("sequence"[All Fields] AND "deletion"[All Fields]) OR "sequence deletion"[All Fields] OR "deletion"[All Fields]))) AND ((("mothers"[MeSH Terms] OR "mothers"[All …	2	0
17q12 duplication	17q12 duplication (ACACA)	chr17:36460073-37846263	1.38619	Yes		(17q12 duplication OR ACACA duplication)	(17q12[All Fields] AND duplication[All Fields]) OR (ACACA[All Fields] AND duplication[All Fields])	42	No	N/A	N/A	N/A	0
17q21.31 deletion	17q21.31 deletion	chr17:45626851-46106851	0.480001	Yes		17q21.31 deletion	17q21.31[All Fields] AND ("sequence deletion"[MeSH Terms] OR ("sequence"[All Fields] AND "deletion"[All Fields]) OR "sequence deletion"[All Fields] OR "deletion"[All Fields])	69	No	N/A	N/A	N/A	0
17q21.31 duplication	17q21.31 duplicatoin	chr17:45626851-46106851	0.480001	Yes		17q21.31 duplication	17q21.31[All Fields] AND duplication[All Fields]	21	No	N/A	N/A	N/A	0
17q23 deletion	17q23 deletion	chr17:59577857-59997857	0.420001	Yes		17q23 deletion	17q23[All Fields] AND ("sequence deletion"[MeSH Terms] OR ("sequence"[All Fields] AND "deletion"[All Fields]) OR "sequence deletion"[All Fields] OR "deletion"[All Fields])	65	No	N/A	N/A	N/A	0
17q23.1q23.2 deletion	17q23.1q23.2 deletion	chr17:59987857-62227857	2.24	Yes		17q23.1q23.2 deletion	17q23.1q23.2[All Fields] AND ("sequence deletion"[MeSH Terms] OR ("sequence"[All Fields] AND "deletion"[All Fields]) OR "sequence deletion"[All Fields] OR "deletion"[All Fields])	3	No	N/A	N/A	N/A	0
22q11.2 deletion	DiGeorge/VCFS syndrome	chr22:19032487-20302477	1.26999	Yes		22q11.2 deletion OR digeorge syndrome OR vcfs syndrome OR 22q11.2 deletion syndrome	(22q11.2[All Fields] AND ("sequence deletion"[MeSH Terms] OR ("sequence"[All Fields] AND "deletion"[All Fields]) OR "sequence deletion"[All Fields] OR "deletion"[All Fields])) OR ("digeorge syndrome"[MeSH Terms] OR ("digeorge"[All Fields] AND "syndrome"[All Fields]) OR "digeorge syndrome"[All Fields]) OR (VCFS[All Fields] AND ("syndrome"[MeSH Terms] OR "syndrome"[All Fields])) OR ("digeorge syndr…	3711	Yes	(22q11.2 deletion OR digeorge syndrome OR vcfs syndrome OR 22q11.2 deletion syndrome) AND (maternal bias OR paternal bias OR parental bias OR parental origin OR transmission bias OR parent-of-origin OR parent of origin)	((22q11.2[All Fields] AND ("sequence deletion"[MeSH Terms] OR ("sequence"[All Fields] AND "deletion"[All Fields]) OR "sequence deletion"[All Fields] OR "deletion"[All Fields])) OR ("digeorge syndrome"[MeSH Terms] OR ("digeorge"[All Fields] AND "syndrome"[All Fields]) OR "digeorge syndrome"[All Fields]) OR (vcfs[All Fields] AND ("syndrome"[MeSH Terms] OR "syndrome"[All Fields])) OR ("digeorge synd…	36	10	(1) Delio et al., 2013; (2) Chakraborty et al., 2012; (3) Bassett et al., 2008; (4) Michaelovsky et al., 2008; (5) Sandrin-Garcia et al., 2007; (6) Saitta et al., 2004; (7) Glaser et al., 2002; (8) Eliez et al., 2001; (9) Matsuoka et al., 1998; (10) Baumer et al., 1998	1, 2, 3, 4, 5, 6, 7, 10
22q11.2 distal deletion	22q11.2 distal deletion	chr22:21555711-23307813	1.7521	Yes		22q11.2 distal deletion	22q11.2[All Fields] AND distal[All Fields] AND ("sequence deletion"[MeSH Terms] OR ("sequence"[All Fields] AND "deletion"[All Fields]) OR "sequence deletion"[All Fields] OR "deletion"[All Fields])	101	Yes	22q11.2 distal deletion AND (maternal bias OR paternal bias OR parental bias OR parental origin OR transmission bias OR parent-of-origin OR parent of origin)	(22q11.2[All Fields] AND distal[All Fields] AND ("sequence deletion"[MeSH Terms] OR ("sequence"[All Fields] AND "deletion"[All Fields]) OR "sequence deletion"[All Fields] OR "deletion"[All Fields])) AND ((("mothers"[MeSH Terms] OR "mothers"[All Fields] OR "maternal"[All Fields]) AND ("bias"[MeSH Terms] OR "bias"[All Fields])) OR (paternal[All Fields] AND ("bias"[MeSH Terms] OR "bias"[All Fields])…	3	0
22q11.2 distal duplication	22q11.2 distal duplication	chr22:21555711-23307813	1.7521	Yes		22q11.2 distal duplication	22q11.2[All Fields] AND distal[All Fields] AND duplication[All Fields]	32	No	N/A	N/A	N/A	0
22q11.2 duplication	22q11.2 duplication	chr22:19032487-20302477	1.26999	Yes		22q11.2 duplication	"Chromosome 22q11.2 Microduplication Syndrome"[Supplementary Concept] OR "Chromosome 22q11.2 Microduplication Syndrome"[All Fields] OR "22q11 2 duplication"[All Fields]	75	No	N/A	N/A	N/A	0
22q13 deletion	Phelan-McDermid syndrome deletion	chr22:50674706-50734706	0.060001	No		22q13 deletion OR Phelan-McDermid syndrome deletion	(22q13[All Fields] AND ("sequence deletion"[MeSH Terms] OR ("sequence"[All Fields] AND "deletion"[All Fields]) OR "sequence deletion"[All Fields] OR "deletion"[All Fields])) OR (("Telomeric 22q13 Monosomy Syndrome"[Supplementary Concept] OR "Telomeric 22q13 Monosomy Syndrome"[All Fields] OR "phelan mcdermid syndrome"[All Fields]) AND ("sequence deletion"[MeSH Terms] OR ("sequence"[All Fields] AND…	323	Yes	22q13 deletion OR Phelan-McDermid syndrome deletion AND (maternal bias OR paternal bias OR parental bias OR parental origin OR transmission bias OR parent-of-origin OR parent of origin)	(22q13[All Fields] AND ("sequence deletion"[MeSH Terms] OR ("sequence"[All Fields] AND "deletion"[All Fields]) OR "sequence deletion"[All Fields] OR "deletion"[All Fields])) OR (("Telomeric 22q13 Monosomy Syndrome"[Supplementary Concept] OR "Telomeric 22q13 Monosomy Syndrome"[All Fields] OR "phelan mcdermid syndrome"[All Fields]) AND ("sequence deletion"[MeSH Terms] OR ("sequence"[All Fields] AND…	10	3	(1) Sarasua et al., 2014; (2) Jeffries et al., 2005; (3) Wilson et al., 2003
